# AVF creation in mice disrupts blood flow patterns to impact vasoreactivity

**DOI:** 10.64898/2026.11.11.766047

**Authors:** Sohom Mookherjee, Hannah Northrup, Revi Brown, Nathan Hill, Bing Li, Timmy Lee, Shelley Wang, Sihem Boudina, Yan-Ting Shiu, J. David Symons

**Affiliations:** Department of Nutrition and Integrative Physiology and Molecular Medicine Program, University of Utah, Salt Lake City, UT; Veterans Affairs Medical Center, Salt Lake City, UT; Division of Nephrology and Hypertension, Department of Internal Medicine, University of Utah, Salt Lake City, UT; Nora Eccles Harrison Cardiovascular Research and Training Institute, University of Utah; Department of Medicine and Division of Nephrology, University of Alabama at Birmingham, AL; Veterans Affairs Medical Center, Birmingham, AL

**Author notes:** Address for correspondence: Sohom Mookherjee.

**Keywords:** endothelium, vascular smooth muscle, dialysis, chronic kidney disease, arterio-venous fistula

## Abstract

Maladaptive venous remodeling contributes to the high rate of arteriovenous fistula (AVF) maturation failure. Impaired vasoreactivity might impact this pathology. We created a murine AVF by anastomosing the external jugular vein to the carotid artery, establishing the AVF vein (AVF-V) and proximal (PA) and distal (DA) carotid artery. We hypothesized that endothelium-dependent vasorelaxation is impaired in the AVF-V vs. the contralateral vein (contra-V) of 5-month-old mice of both sexes 21-days post-surgery, reasoning that abrupt exposure to arterial pressure and disturbed hemodynamics promote endothelial dysfunction. Further, because magnetic resonance imaging revealed lower blood flow velocity and wall shear stress in PA vs. DA 21-days post-surgery, we hypothesized that endothelial function is compromised in PA. Whereas the thromboxane A2 receptor (TP) agonist U-46619 evoked sufficient vasocontraction in the contra-V from which subsequent vasorelaxation could be evaluated, AVF-V responsiveness was insufficient for this assessment, potentially reflecting >5-fold increases in collagen content and intima-media thickness. Consistent with our arterial hypothesis, endothelium-dependent vasorelaxation was impaired in the PA vs. DA and contralateral artery, whereas vascular smooth muscle function, cross-sectional area, collagen area, and intima-media thickness were similar among segments. Low shear stress impairs endothelial autophagy, which supports endothelial nitric oxide generation and vasodilation. Colocalized fluorescence of p-eNOS^S1177^ with CD31+ cells, and autophagy-related protein 3 with CD31+ cells, as well as nitric oxide bioavailability, were lower in PA vs. DA. These findings suggest that differential blood flow patterns in PA vs. DA following AVF creation may modulate endothelial autophagy, nitric oxide generation, and endothelium-dependent vasorelaxation.

**Graphical abstract:** 
