## Supplemental Table 1 for "AVF creation in mice disrupts blood flow patterns to impact vasoreactivity"

### Sheet: Sheet1
	Veins		Arteries
	AVF-V	Contra-V	PA	DA	Contra-A
Start Width, um	250 ± 29	272 ± 34	246 ± 14	239 ± 13	243 ± 12
End width, um	1000 ± 115	1086 ± 137	688 ± 40	963 ± 40	657 ± 13
Length, um	1900 ± 100	1793 ± 85	1517 ± 131	1221 ± 165	1814 ± 75
