## Supplemental Table 1 for "AVF creation in mice disrupts blood flow patterns to impact vasoreactivity"

### Sheet: Sheet1
Target	Host	Dilution	Source	Catalog #
ATG3	Rabbit	0.388889	Invitrogen	720056
CD31	Goat	0.180556	R&D Systems	AF3628
p-eNOS	Rabbit	0.180556	Invitrogen	PA5-104858
LAMP1	Rat	0.111111	Invitrogen	53-1071-82
LC3B	Rabbit	0.180556	Millipore	L7543
p62	Rabbit	0.597222	Cell Signaling	23214
Anti-rabbit Alexa Fluor 488	Donkey	0.215278	Abcam	150073
Anti-rabbit Alexa Fluor 568	Donkey	0.215278	Abcam	175470
Anti-goat Alexa Fluor 568	Donkey	0.215278	Abcam	175704
Anti-goat Alexa Fluor 647	Donkey	0.215278	Abcam	150131
